# High-throughput selection of glucose-binding proteins from massive datasets: Integrating molecular docking and molecular dynamics simulations

**DOI:** 10.1101/2024.03.20.585966

**Authors:** Anurag Makare, Amit Chaudhary, Debankita De, Parijat Deshpande, Ajay Singh Panwar

## Abstract

Selecting suitable glucose-binding proteins (GBPs) is vital for biosensor development for medical diagnostics and quality control in the food industry. Biosensors offer advantages such as high specificity, selectivity, fast response time, continuous measurement, and cost-effectiveness. The current work utilized a combination of molecular docking, molecular dynamics (MD) simulations, and free energy calculations to develop a high-throughput bioinformatics pipeline to select GBP candidates from an extensive protein database (37,325 proteins). Using molecular docking, GBPs with good binding affinity to glucose (1,447 candidates) were virtually screened from the Protein Data Bank. MD simulations ascertained the binding dynamics of a few selected candidates. Further, steered MD (Brownian dynamics fluctuation-dissipation-theorem) was used to estimate binding free energies of the ligand-protein complex. Correlations between ligand-binding parameters obtained from longer MD simulations and binding parameters interpreted from significantly faster docking simulations were investigated. The correlation plots suggested that a combination of threshold values of the following three docking parameters: docking binding energy, binding cavity depth, and the number of hydrogen bonds between the ligand and binding site residues can be used to predict candidate GBPs reliably. Thus, a high-throughput and accurate protein selection process based on relatively faster docking simulations was proposed to screen GBPs for glucose biosensing.
