## Supplemental Table S3 for "High-throughput selection of glucose-binding proteins from massive datasets: Integrating molecular docking and molecular dynamics simulations"

### Sheet: 1447 Docking result
Table S3: Docking score of GBPs
GBPs	Docking score (kcal/mol)
5TA0	-7.7
3BXD	-7.3
4D52	-7.1
2O7I	-7
4V20	-7
3V2U	-7
4BPZ	-7
4GJJ	-7
5KY2	-7
5U9C	-6.9
7B7A	-6.9
1CQ1	-6.8
2B3F	-6.8
6WB7	-6.8
1G5G	-6.7
1KJ2	-6.7
5AWP	-6.7
5JU6	-6.7
5OAR	-6.7
5UI2	-6.7
7KOS	-6.7
7TEM	-6.7
3NEV	-6.6
4BXS	-6.6
4CPN	-6.6
4GN9	-6.6
4OVT	-6.6
4RK9	-6.6
4WN2	-6.6
5F7R	-6.6
5VDN	-6.6
6BGC	-6.6
6DDU	-6.6
6H16	-6.6
7KOO	-6.6
1GPE	-6.5
2CGJ	-6.5
2NLR	-6.5
4AYP	-6.5
4C51	-6.5
4FFI	-6.5
4WJV	-6.5
5DX9	-6.5
5IK5	-6.5
5J68	-6.5
6B9P	-6.5
6EON	-6.5
7BRH	-6.5
7CJ9	-6.5
7EAW	-6.5
1GA8	-6.4
1U4J	-6.4
2FAW	-6.4
2X2I	-6.4
3UGH	-6.4
3ZYJ	-6.4
4LE4	-6.4
5BXA	-6.4
5KN0	-6.4
5UK5	-6.4
5Z3F	-6.4
6O9N	-6.4
6W4H	-6.4
1ETH	-6.3
1EU1	-6.3
1JU2	-6.3
1NE7	-6.3
1UH2	-6.3
2B1Q	-6.3
2IWW	-6.3
3A23	-6.3
3W3D	-6.3
3WJM	-6.3
3ZR6	-6.3
4AKC	-6.3
4B8S	-6.3
4LFM	-6.3
4PF0	-6.3
4PSR	-6.3
4QQQ	-6.3
4S3Q	-6.3
4XWZ	-6.3
5CJF	-6.3
5D28	-6.3
5MFA	-6.3
5NXU	-6.3
5SWA	-6.3
5T4A	-6.3
5XQJ	-6.3
5ZHO	-6.3
6F7K	-6.3
6HUR	-6.3
6LVZ	-6.3
6ZAZ	-6.3
7BRI	-6.3
7E9K	-6.3
7ESK	-6.3
1WOQ	-6.2
1YWH	-6.2
2CIY	-6.2
2R0L	-6.2
2YFT	-6.2
3EQO	-6.2
3OO6	-6.2
3VF1	-6.2
4AFH	-6.2
4ATF	-6.2
4DWR	-6.2
4IRZ	-6.2
4J3R	-6.2
4MCR	-6.2
4QI6	-6.2
4ZEB	-6.2
5CI5	-6.2
5e+76	-6.2
5GJW	-6.2
5IKM	-6.2
5INE	-6.2
5L6V	-6.2
5L7W	-6.2
5M8O	-6.2
5Y97	-6.2
5YSP	-6.2
6B3P	-6.2
6BSW	-6.2
6CMX	-6.2
6GN7	-6.2
6I5R	-6.2
6P67	-6.2
6QBE	-6.2
6UPD	-6.2
6ZJM	-6.2
7K4O	-6.2
7N86	-6.2
7QIY	-6.2
7U1Y	-6.2
7V1X	-6.2
7W2W	-6.2
7YWF	-6.2
1FIZ	-6.1
1G6I	-6.1
1KLF	-6.1
1PTO	-6.1
1YM0	-6.1
1YPZ	-6.1
2BY2	-6.1
2WSF	-6.1
2XWE	-6.1
2Z8F	-6.1
2ZZD	-6.1
3H6Z	-6.1
3IFE	-6.1
3K1L	-6.1
3Q7A	-6.1
3VI0	-6.1
4BQ5	-6.1
4BSU	-6.1
4E1G	-6.1
4FQM	-6.1
4KKV	-6.1
4KV8	-6.1
4LEF	-6.1
4N54	-6.1
4R9G	-6.1
4U33	-6.1
4XR8	-6.1
4ZBC	-6.1
4ZS9	-6.1
5CJZ	-6.1
5KOR	-6.1
5TXF	-6.1
5XRF	-6.1
6BE6	-6.1
6C2W	-6.1
6DA0	-6.1
6R43	-6.1
6SEK	-6.1
6TP5	-6.1
6W9G	-6.1
6WM2	-6.1
6WRV	-6.1
6WRX	-6.1
6YHW	-6.1
6YJO	-6.1
7AAW	-6.1
7AMK	-6.1
7AUW	-6.1
7BVH	-6.1
7BYV	-6.1
7DFS	-6.1
7JM7	-6.1
7MN6	-6.1
7QTQ	-6.1
7UZ3	-6.1
1GE5	-6
1H83	-6
1KRF	-6
1LK9	-6
1MUU	-6
1OH2	-6
1QFX	-6
1QSG	-6
1RQ5	-6
1XXR	-6
1Z45	-6
2BGN	-6
2e+22	-6
2E3X	-6
2FA1	-6
2GT4	-6
2QJR	-6
2WZF	-6
2ZEX	-6
2ZQ0	-6
3CXA	-6
3CZN	-6
3D2H	-6
3N93	-6
3NDZ	-6
3PGB	-6
3QPH	-6
3T7D	-6
3TH0	-6
3UER	-6
3V8X	-6
3VGL	-6
3W5G	-6
3W9E	-6
4EZD	-6
4HIZ	-6
4NRS	-6
4UAC	-6
4XSU	-6
4XWH	-6
4ZMA	-6
5A58	-6
5LDF	-6
5MZV	-6
5NXB	-6
5V6K	-6
5X3K	-6
6CT6	-6
6GSZ	-6
6H0H	-6
6HUJ	-6
6IMV	-6
6KQS	-6
6M4M	-6
6MKZ	-6
6O1Y	-6
6R3U	-6
6UL7	-6
6VHH	-6
6WN8	-6
6YX5	-6
7A0T	-6
7JPT	-6
7KEI	-6
7KWO	-6
7LIR	-6
7O7M	-6
7S6N	-6
7ZWH	-6
1BG3	-5.9
1BHG	-5.9
1G0I	-5.9
1JUH	-5.9
1M4W	-5.9
1MZC	-5.9
1OGO	-5.9
1RRV	-5.9
2DQA	-5.9
2HK1	-5.9
2HL6	-5.9
2QTS	-5.9
2VLC	-5.9
2WIN	-5.9
2WNB	-5.9
2X86	-5.9
3AC0	-5.9
3ALU	-5.9
3BDK	-5.9
3CX5	-5.9
3EE5	-5.9
3FHQ	-5.9
3JS8	-5.9
3LRM	-5.9
3LSM	-5.9
3OM0	-5.9
3UL2	-5.9
3WEO	-5.9
3WO4	-5.9
4BGA	-5.9
4EY8	-5.9
4GU4	-5.9
4K90	-5.9
4KQB	-5.9
4N2Z	-5.9
4R2F	-5.9
4UT4	-5.9
4WGK	-5.9
4X1X	-5.9
5C8B	-5.9
5C8L	-5.9
5D9O	-5.9
5e+24	-5.9
5EJZ	-5.9
5FQG	-5.9
5H40	-5.9
5H9O	-5.9
5J7Z	-5.9
5JLV	-5.9
5KAR	-5.9
5LDR	-5.9
5LGD	-5.9
5LSH	-5.9
5MHF	-5.9
5N11	-5.9
5VOC	-5.9
6A3J	-5.9
6CRD	-5.9
6E9B	-5.9
6GJA	-5.9
6HZZ	-5.9
6JAR	-5.9
6KIH	-5.9
6M16	-5.9
6N1B	-5.9
6NMY	-5.9
6Q7I	-5.9
6SNY	-5.9
6TZC	-5.9
6UBB	-5.9
6WGZ	-5.9
6Z79	-5.9
7AD6	-5.9
7BC1	-5.9
7CAG	-5.9
7CDX	-5.9
7LA4	-5.9
7MWW	-5.9
7OKS	-5.9
7SBV	-5.9
7W11	-5.9
7WJB	-5.9
1H4P	-5.8
1JMJ	-5.8
1JND	-5.8
1L0G	-5.8
1LT4	-5.8
1P8J	-5.8
1S4N	-5.8
2e+26	-5.8
2EBS	-5.8
2FV0	-5.8
2Q2R	-5.8
2RDK	-5.8
2XOT	-5.8
2XQR	-5.8
2Y74	-5.8
2Z4T	-5.8
2ZYD	-5.8
3AFJ	-5.8
3AO5	-5.8
3C7O	-5.8
3EHU	-5.8
3IC3	-5.8
3J8F	-5.8
3KZH	-5.8
3LMY	-5.8
3N95	-5.8
3OG6	-5.8
3QYQ	-5.8
3SC7	-5.8
3WQ1	-5.8
4FWU	-5.8
4GDI	-5.8
4GWM	-5.8
4GZ8	-5.8
4HW8	-5.8
4KPP	-5.8
4MJ4	-5.8
4N4W	-5.8
4OJP	-5.8
4OOZ	-5.8
4RKK	-5.8
4RU1	-5.8
4WVB	-5.8
4XF7	-5.8
4XJR	-5.8
5DNF	-5.8
5DZG	-5.8
5ES4	-5.8
5F7V	-5.8
5FRA	-5.8
5I3U	-5.8
5JRK	-5.8
5JU9	-5.8
5K1V	-5.8
5LSV	-5.8
5LY9	-5.8
5MTT	-5.8
5TA9	-5.8
5UZU	-5.8
5X7Q	-5.8
5YGG	-5.8
5YSF	-5.8
6CXG	-5.8
6EPK	-5.8
6GN6	-5.8
6GV2	-5.8
6J8E	-5.8
6JJP	-5.8
6JPA	-5.8
6JWI	-5.8
6NJM	-5.8
6PKH	-5.8
6QUB	-5.8
6RY5	-5.8
6TM0	-5.8
6UO8	-5.8
6V82	-5.8
6Y1Z	-5.8
7A0K	-5.8
7A5Q	-5.8
7D0V	-5.8
7LBG	-5.8
7MZR	-5.8
7NWF	-5.8
7QL6	-5.8
7W72	-5.8
1DVA	-5.7
1EUU	-5.7
1G93	-5.7
1HMW	-5.7
1JDN	-5.7
1KWF	-5.7
1MJT	-5.7
1OB2	-5.7
1OBB	-5.7
1QHO	-5.7
1XWD	-5.7
1YZP	-5.7
2ACH	-5.7
2CDO	-5.7
2CH6	-5.7
2GAM	-5.7
2O39	-5.7
2OK5	-5.7
2OSX	-5.7
2R6G	-5.7
2W68	-5.7
2WR9	-5.7
3A79	-5.7
3AI3	-5.7
3AXI	-5.7
3DGV	-5.7
3DH4	-5.7
3ILF	-5.7
3KB8	-5.7
3M4E	-5.7
3POC	-5.7
3QXQ	-5.7
3RG1	-5.7
3S29	-5.7
3TV8	-5.7
3VSZ	-5.7
3VZW	-5.7
3ZO0	-5.7
3ZOA	-5.7
4AU9	-5.7
4B9S	-5.7
4BLD	-5.7
4D5B	-5.7
4GC2	-5.7
4GEY	-5.7
4HWY	-5.7
4KBB	-5.7
4KTP	-5.7
4NFU	-5.7
4O7P	-5.7
4PYH	-5.7
4Q52	-5.7
4RK5	-5.7
4UOZ	-5.7
4W7W	-5.7
4XB7	-5.7
4XLA	-5.7
4XRE	-5.7
4XUT	-5.7
4ZXW	-5.7
5B0R	-5.7
5BOA	-5.7
5CSU	-5.7
5DKV	-5.7
5EQC	-5.7
5F84	-5.7
5FFO	-5.7
5FR2	-5.7
5GOP	-5.7
5GZK	-5.7
5JG8	-5.7
5JSE	-5.7
5JUV	-5.7
5MX0	-5.7
5N6N	-5.7
5NET	-5.7
5TY0	-5.7
5U4W	-5.7
5WB7	-5.7
5WVP	-5.7
5X2P	-5.7
5XC2	-5.7
5Y2Z	-5.7
6BS6	-5.7
6FIH	-5.7
6GKD	-5.7
6JK8	-5.7
6M20	-5.7
6U9V	-5.7
6UAG	-5.7
7B1C	-5.7
7FGA	-5.7
7FHA	-5.7
7KHR	-5.7
7KX0	-5.7
7LK7	-5.7
7LVY	-5.7
7MWX	-5.7
7TV9	-5.7
7W3V	-5.7
7XNO	-5.7
Average	-5.69338
2K33	-5.6
1FAK	-5.6
1G0C	-5.6
1GEG	-5.6
1GJW	-5.6
1IOO	-5.6
1LX5	-5.6
1ND5	-5.6
1QFO	-5.6
1ZPU	-5.6
2C3H	-5.6
2C3W	-5.6
2C56	-5.6
2C5C	-5.6
2CL2	-5.6
2e+50	-5.6
2GD4	-5.6
2GH9	-5.6
2W9L	-5.6
2WAB	-5.6
2X7X	-5.6
2XQO	-5.6
2YA1	-5.6
3BT1	-5.6
3CU0	-5.6
3CXH	-5.6
3ET0	-5.6
3HST	-5.6
3K0T	-5.6
3LJ9	-5.6
3MPB	-5.6
3N96	-5.6
3NK3	-5.6
3S7Z	-5.6
3SC2	-5.6
3TSA	-5.6
3U75	-5.6
3UET	-5.6
3UEZ	-5.6
3WKN	-5.6
3WO3	-5.6
4AMT	-5.6
4AYJ	-5.6
4B9Z	-5.6
4BQU	-5.6
4C2L	-5.6
4DX2	-5.6
4EGC	-5.6
4ENE	-5.6
4FE9	-5.6
4I9E	-5.6
4JS2	-5.6
4L6T	-5.6
4LXS	-5.6
4OKU	-5.6
4PE5	-5.6
4UOJ	-5.6
4US5	-5.6
4WRL	-5.6
4XP4	-5.6
4Z0N	-5.6
4ZEL	-5.6
5BO8	-5.6
5D8Z	-5.6
5FMD	-5.6
5H4R	-5.6
5I4D	-5.6
5IIB	-5.6
5K5C	-5.6
5KEL	-5.6
5L5C	-5.6
5M5D	-5.6
5N0B	-5.6
5N6U	-5.6
5NJD	-5.6
5TCD	-5.6
5XCA	-5.6
5YLF	-5.6
6BI4	-5.6
6DRU	-5.6
6FFY	-5.6
6HQ8	-5.6
6IYG	-5.6
6KAM	-5.6
6LCL	-5.6
6M0E	-5.6
6MSL	-5.6
6NU8	-5.6
6NWZ	-5.6
6RUR	-5.6
6SIV	-5.6
6ULC	-5.6
6XT1	-5.6
6YGE	-5.6
7BVT	-5.6
7C94	-5.6
7FBL	-5.6
7K1S	-5.6
7KC4	-5.6
7KI4	-5.6
7L7R	-5.6
7LR6	-5.6
7Q4D	-5.6
7QN9	-5.6
7SBD	-5.6
7SYZ	-5.6
7VFU	-5.6
7W3X	-5.6
7ZCN	-5.6
7ZVC	-5.6
1AU1	-5.5
1EX2	-5.5
1KFG	-5.5
1LRH	-5.5
1O84	-5.5
1RPQ	-5.5
1SL6	-5.5
1ULV	-5.5
1URS	-5.5
1YTV	-5.5
1ZX5	-5.5
2BC4	-5.5
2EAD	-5.5
2EBH	-5.5
2GH0	-5.5
2H6O	-5.5
2I74	-5.5
2PE4	-5.5
2PED	-5.5
2RJO	-5.5
2VWH	-5.5
2YGM	-5.5
2YP1	-5.5
3A6T	-5.5
3AIS	-5.5
3DGY	-5.5
3e+80	-5.5
3EHN	-5.5
3F6K	-5.5
3H3G	-5.5
3H5C	-5.5
3MUO	-5.5
3PPS	-5.5
3T9Q	-5.5
3W7X	-5.5
3W9T	-5.5
4A4A	-5.5
4DUW	-5.5
4EEF	-5.5
4KYT	-5.5
4LHN	-5.5
4MJL	-5.5
4QEK	-5.5
4UM8	-5.5
4XXH	-5.5
4ZLI	-5.5
4ZLP	-5.5
5A94	-5.5
5CVY	-5.5
5CXF	-5.5
5DIS	-5.5
5DVJ	-5.5
5F47	-5.5
5FO8	-5.5
5HRT	-5.5
5IDA	-5.5
5JPN	-5.5
5M7I	-5.5
5MWK	-5.5
5NGL	-5.5
5UV8	-5.5
5V7V	-5.5
5X9R	-5.5
5XEA	-5.5
5Z6B	-5.5
5ZKW	-5.5
6EQ1	-5.5
6F72	-5.5
6FOF	-5.5
6H7D	-5.5
6HZN	-5.5
6IC7	-5.5
6IQY	-5.5
6K55	-5.5
6M4W	-5.5
6M5Y	-5.5
6N85	-5.5
6NG3	-5.5
6NTU	-5.5
6OOL	-5.5
6ORM	-5.5
6PRG	-5.5
6R0X	-5.5
6RFZ	-5.5
6S7O	-5.5
6V1C	-5.5
6VEQ	-5.5
6W5U	-5.5
6WDQ	-5.5
6WEO	-5.5
6WH0	-5.5
7B26	-5.5
7BBV	-5.5
7BCO	-5.5
7CM3	-5.5
7D30	-5.5
7D5N	-5.5
7DF2	-5.5
7DVJ	-5.5
7EEB	-5.5
7EKW	-5.5
7F56	-5.5
7LBF	-5.5
7LJ2	-5.5
7N0A	-5.5
7OIX	-5.5
7QPD	-5.5
7RFT	-5.5
7S69	-5.5
7ZXF	-5.5
1APY	-5.4
1DX4	-5.4
1ECY	-5.4
1H8L	-5.4
1IQQ	-5.4
1ISY	-5.4
1JSW	-5.4
1K1Y	-5.4
1MOX	-5.4
1N7D	-5.4
1O0V	-5.4
1ON8	-5.4
1Q33	-5.4
1QDD	-5.4
1QJQ	-5.4
1UKC	-5.4
1YNP	-5.4
1ZHS	-5.4
2HCZ	-5.4
2HXU	-5.4
2I9B	-5.4
2QZY	-5.4
2XAD	-5.4
2ZOO	-5.4
3A9H	-5.4
3AXX	-5.4
3CIY	-5.4
3EDJ	-5.4
3FFO	-5.4
3FGW	-5.4
3GD9	-5.4
3GIX	-5.4
3ITB	-5.4
3JYH	-5.4
3K41	-5.4
3K4H	-5.4
3KQ4	-5.4
3LIZ	-5.4
3LXY	-5.4
3OSQ	-5.4
3PIJ	-5.4
3QT2	-5.4
3TGX	-5.4
3V97	-5.4
3VKF	-5.4
3WCW	-5.4
3WG3	-5.4
3WSR	-5.4
3ZMR	-5.4
4BLB	-5.4
4C3X	-5.4
4GX1	-5.4
4H04	-5.4
4I3G	-5.4
4L48	-5.4
4LIQ	-5.4
4LO6	-5.4
4N6O	-5.4
4NUF	-5.4
4OKD	-5.4
4PN6	-5.4
4PXF	-5.4
4QQ7	-5.4
4R2J	-5.4
4RET	-5.4
4RK7	-5.4
4RWF	-5.4
4TQM	-5.4
4V3E	-5.4
4WTS	-5.4
4XHJ	-5.4
4Y7E	-5.4
5BNP	-5.4
5CKS	-5.4
5DUQ	-5.4
5EIY	-5.4
5HXM	-5.4
5KUY	-5.4
5LRB	-5.4
5NO7	-5.4
5NZ8	-5.4
5OCE	-5.4
5OJ6	-5.4
5OKL	-5.4
5OYJ	-5.4
5TZN	-5.4
5UDC	-5.4
5WHU	-5.4
5ZGH	-5.4
5ZIC	-5.4
6B1D	-5.4
6B2E	-5.4
6e+18	-5.4
6E7K	-5.4
6FAT	-5.4
6H3T	-5.4
6IYC	-5.4
6KRL	-5.4
6M4E	-5.4
6NWO	-5.4
6OQ7	-5.4
6P57	-5.4
6Q3R	-5.4
6QIG	-5.4
6QP8	-5.4
6UB3	-5.4
6USM	-5.4
6X5T	-5.4
6XC9	-5.4
6Y5V	-5.4
6ZEP	-5.4
7D5K	-5.4
7FE4	-5.4
7K0X	-5.4
7K18	-5.4
7K7M	-5.4
7KDV	-5.4
7KRS	-5.4
7LBE	-5.4
7MSG	-5.4
7MXI	-5.4
7N3T	-5.4
7OV2	-5.4
7P5A	-5.4
7PTR	-5.4
7SLV	-5.4
7SPT	-5.4
7WAB	-5.4
7X87	-5.4
1BAG	-5.3
1IBQ	-5.3
1K3I	-5.3
1KWK	-5.3
1N26	-5.3
1NB3	-5.3
1PMH	-5.3
1PPF	-5.3
1PYY	-5.3
1R55	-5.3
1TEX	-5.3
1ULC	-5.3
1UVQ	-5.3
1X3W	-5.3
1YW1	-5.3
2A41	-5.3
2e+33	-5.3
2F2E	-5.3
2O26	-5.3
2O5N	-5.3
2OXE	-5.3
2PGZ	-5.3
2V3G	-5.3
2VH9	-5.3
2WBJ	-5.3
2WDB	-5.3
2WKU	-5.3
2WW3	-5.3
2XBO	-5.3
2YL9	-5.3
2Z3G	-5.3
2ZBL	-5.3
3A2M	-5.3
3AQZ	-5.3
3CKB	-5.3
3FP0	-5.3
3J9F	-5.3
3LTF	-5.3
3MUU	-5.3
3N92	-5.3
3P70	-5.3
3R2X	-5.3
3R4L	-5.3
3T5O	-5.3
3WKI	-5.3
3ZBY	-5.3
3ZYB	-5.3
4A6O	-5.3
4AQT	-5.3
4B1M	-5.3
4B21	-5.3
4B5Q	-5.3
4C1X	-5.3
4DKC	-5.3
4GKY	-5.3
4HLN	-5.3
4QT8	-5.3
4QZV	-5.3
4R12	-5.3
4RGA	-5.3
4TPL	-5.3
4U5K	-5.3
4UI2	-5.3
4XAI	-5.3
4YHG	-5.3
5A2B	-5.3
5BQU	-5.3
5DL0	-5.3
5e+58	-5.3
5EBZ	-5.3
5GTG	-5.3
5H05	-5.3
5H9Y	-5.3
5IWS	-5.3
5KVM	-5.3
5MJ3	-5.3
5MUJ	-5.3
5NNJ	-5.3
5O32	-5.3
5UHS	-5.3
5UQY	-5.3
5YN7	-5.3
5ZHP	-5.3
6CAM	-5.3
6EN3	-5.3
6EZN	-5.3
6GFF	-5.3
6HBD	-5.3
6HD9	-5.3
6M0R	-5.3
6MHR	-5.3
6NJY	-5.3
6OJB	-5.3
6PHV	-5.3
6PWU	-5.3
6R99	-5.3
6S2I	-5.3
6SDU	-5.3
6SOZ	-5.3
6SQC	-5.3
6TFQ	-5.3
6TRT	-5.3
6U0Z	-5.3
6UE9	-5.3
6W5Y	-5.3
7DKJ	-5.3
7E9L	-5.3
7JG2	-5.3
7JJN	-5.3
7MP4	-5.3
7OH6	-5.3
7OLY	-5.3
7P43	-5.3
7PFP	-5.3
7RY8	-5.3
7V8B	-5.3
7WRQ	-5.3
7YX8	-5.3
1HIZ	-5.2
1JWY	-5.2
1LQ8	-5.2
1SE3	-5.2
1SZ2	-5.2
1UYX	-5.2
1YO8	-5.2
2B39	-5.2
2e+47	-5.2
2E4P	-5.2
2E9B	-5.2
2ICF	-5.2
2MPR	-5.2
2POK	-5.2
2PR1	-5.2
2WN3	-5.2
2WSV	-5.2
2WWU	-5.2
2X2T	-5.2
2X61	-5.2
3A1J	-5.2
3A8E	-5.2
3BC9	-5.2
3BSH	-5.2
3CZU	-5.2
3ES6	-5.2
3FXP	-5.2
3L5H	-5.2
3OJA	-5.2
3POY	-5.2
3QNQ	-5.2
3VMO	-5.2
3VV1	-5.2
3WIE	-5.2
3WMP	-5.2
3WW4	-5.2
4B4R	-5.2
4BJ0	-5.2
4DUR	-5.2
4F0A	-5.2
4F4C	-5.2
4FFT	-5.2
4JRN	-5.2
4OUJ	-5.2
4OWL	-5.2
4QVI	-5.2
4WEI	-5.2
4YZ5	-5.2
4ZNO	-5.2
5A7V	-5.2
5EPQ	-5.2
5FKP	-5.2
5G61	-5.2
5GGI	-5.2
5GZ9	-5.2
5H20	-5.2
5HY8	-5.2
5J0B	-5.2
5LA4	-5.2
5LAL	-5.2
5TIQ	-5.2
5VAN	-5.2
5VCS	-5.2
5X7H	-5.2
5Z9S	-5.2
6C5V	-5.2
6DB6	-5.2
6F9L	-5.2
6FFL	-5.2
6FIF	-5.2
6H7T	-5.2
6HTV	-5.2
6IDN	-5.2
6JR7	-5.2
6K0S	-5.2
6MET	-5.2
6MVJ	-5.2
6Q4Z	-5.2
6RUX	-5.2
6S7T	-5.2
6UM1	-5.2
6V7Z	-5.2
6VPJ	-5.2
6YI5	-5.2
6Z7P	-5.2
7BU7	-5.2
7CZF	-5.2
7D3F	-5.2
7DYR	-5.2
7F71	-5.2
7FD2	-5.2
7JHI	-5.2
7LVB	-5.2
7LYU	-5.2
7NOX	-5.2
7OCA	-5.2
7OCI	-5.2
7P2Q	-5.2
7RTV	-5.2
7VLY	-5.2
7XOI	-5.2
7Y46	-5.2
1CEN	-5.1
1F45	-5.1
1MS9	-5.1
1NI6	-5.1
1NSX	-5.1
1PWB	-5.1
1RMG	-5.1
1RYD	-5.1
1T3I	-5.1
1U0A	-5.1
1W3F	-5.1
1XHB	-5.1
2BVT	-5.1
2C9A	-5.1
2CCR	-5.1
2D04	-5.1
2ERJ	-5.1
2ESR	-5.1
2J73	-5.1
2X1X	-5.1
2XFE	-5.1
3BRQ	-5.1
3EF2	-5.1
3HL3	-5.1
3NBD	-5.1
3OBV	-5.1
3Q13	-5.1
3QE5	-5.1
3ULA	-5.1
4AVV	-5.1
4FEM	-5.1
4I0K	-5.1
4IHZ	-5.1
4KZK	-5.1
4LHU	-5.1
4MFQ	-5.1
4NDV	-5.1
4NPB	-5.1
4NZL	-5.1
4UQC	-5.1
4XPS	-5.1
4YZT	-5.1
5F90	-5.1
5FIH	-5.1
5FYR	-5.1
5GQV	-5.1
5LCV	-5.1
5LR0	-5.1
5MYB	-5.1
5NAN	-5.1
5U75	-5.1
5U81	-5.1
5VLI	-5.1
6ANY	-5.1
6BPL	-5.1
6BRB	-5.1
6C13	-5.1
6CV7	-5.1
6D1U	-5.1
6E0W	-5.1
6E3K	-5.1
6FRV	-5.1
6LGH	-5.1
6LQG	-5.1
6PW0	-5.1
6RV8	-5.1
6Z2Q	-5.1
7C70	-5.1
7CYM	-5.1
7DLH	-5.1
7E7O	-5.1
7EXO	-5.1
7FH1	-5.1
7JZK	-5.1
7KY5	-5.1
7PUR	-5.1
7QU1	-5.1
7RXC	-5.1
4B1Q	-5
2LL4	-5
1G1S	-5
1I1A	-5
1ITC	-5
1PV7	-5
1SID	-5
1TLG	-5
1XLT	-5
2ASI	-5
2GJ7	-5
2Q7N	-5
2XXL	-5
3AIH	-5
3B08	-5
3C5X	-5
3DGC	-5
3EPZ	-5
3PZI	-5
3REZ	-5
3S26	-5
3UYV	-5
3WAT	-5
4BZH	-5
4CP1	-5
4CSY	-5
4DVN	-5
4EN9	-5
4GBZ	-5
4HJ1	-5
4HQL	-5
4I9T	-5
4IRX	-5
4OQT	-5
4RKR	-5
4RWG	-5
4RXU	-5
5AWV	-5
5C5K	-5
5IXT	-5
5JPM	-5
5KDX	-5
5M62	-5
5Y10	-5
5YRF	-5
6FG8	-5
6GUQ	-5
6HH9	-5
6JX7	-5
6QWN	-5
6S6Q	-5
6UAW	-5
6W5V	-5
7AU2	-5
7AU7	-5
7EOX	-5
7F5P	-5
7KMO	-5
7KO8	-5
7LOK	-5
7LST	-5
7NL5	-5
7P2P	-5
7P56	-5
7PUK	-5
7Q13	-5
7TBE	-5
7VGH	-5
1GYA	-4.9
1DP5	-4.9
1EOM	-4.9
1GPZ	-4.9
1L6Z	-4.9
1OD3	-4.9
1OQX	-4.9
1QDO	-4.9
1YLP	-4.9
2AJ4	-4.9
2EVL	-4.9
2QC1	-4.9
2XON	-4.9
2Z64	-4.9
3AXE	-4.9
3BES	-4.9
3D2U	-4.9
3FL1	-4.9
3MJ7	-4.9
3S6Z	-4.9
3WV6	-4.9
4CUB	-4.9
4G1R	-4.9
4GZ9	-4.9
4KGQ	-4.9
4LKS	-4.9
4OF3	-4.9
4W4O	-4.9
4XQM	-4.9
4YMD	-4.9
4Z7W	-4.9
5E7G	-4.9
5NSJ	-4.9
5O0N	-4.9
5TZU	-4.9
6A56	-4.9
6EEV	-4.9
6FJ3	-4.9
6GRT	-4.9
6H3W	-4.9
6I4Y	-4.9
6N4Y	-4.9
6O3O	-4.9
6O4P	-4.9
6Q67	-4.9
6VU6	-4.9
6VYJ	-4.9
6X4G	-4.9
6Y8F	-4.9
6YA0	-4.9
6Z8G	-4.9
7AT1	-4.9
7BSN	-4.9
7JWF	-4.9
7P2J	-4.9
7RPY	-4.9
7STZ	-4.9
7V6I	-4.9
1DBO	-4.8
1FE4	-4.8
1GUI	-4.8
1J84	-4.8
1K7C	-4.8
1K7T	-4.8
1OH4	-4.8
1V6A	-4.8
1Z4X	-4.8
2G7C	-4.8
2JEN	-4.8
2W7Y	-4.8
3F5A	-4.8
3FIT	-4.8
3HP8	-4.8
4BFO	-4.8
4CR7	-4.8
4GZJ	-4.8
4OI9	-4.8
4YN1	-4.8
4ZH7	-4.8
5ESZ	-4.8
5JKA	-4.8
5M3Y	-4.8
5M5E	-4.8
5MGR	-4.8
5O2W	-4.8
6CZS	-4.8
6HF4	-4.8
6HVM	-4.8
6IAA	-4.8
6K1H	-4.8
6LF2	-4.8
6M8M	-4.8
6NWX	-4.8
6Q68	-4.8
6R3M	-4.8
6YDD	-4.8
7BLG	-4.8
7NWL	-4.8
7S0K	-4.8
7S7K	-4.8
7U7N	-4.8
7W7F	-4.8
1I8L	-4.7
1IKO	-4.7
1JLX	-4.7
1LCS	-4.7
1OFC	-4.7
1V2B	-4.7
2OBS	-4.7
2QKH	-4.7
2R68	-4.7
2ZQN	-4.7
3ACI	-4.7
3RGU	-4.7
3SNG	-4.7
3WNX	-4.7
4AQS	-4.7
4F8N	-4.7
4RYK	-4.7
4YN3	-4.7
4ZRD	-4.7
5K6V	-4.7
5VKM	-4.7
6DG5	-4.7
6IDF	-4.7
6IQG	-4.7
6M8F	-4.7
6MNA	-4.7
6QXP	-4.7
6U7N	-4.7
7VS7	-4.7
1GWL	-4.6
1RPI	-4.6
2I5P	-4.6
2YPJ	-4.6
3DWQ	-4.6
4AQB	-4.6
4CCV	-4.6
4EWS	-4.6
4GK9	-4.6
4IOP	-4.6
4OJD	-4.6
4Z3E	-4.6
4ZK9	-4.6
5FU3	-4.6
5GIJ	-4.6
6IF7	-4.6
6LIK	-4.6
6P4Q	-4.6
2MIJ	-4.5
1GU3	-4.5
1OW0	-4.5
1P9A	-4.5
2XD3	-4.5
2XEU	-4.5
2XV7	-4.5
2ZX4	-4.5
4GOS	-4.5
4HQ1	-4.5
4M00	-4.5
4Q56	-4.5
4YH7	-4.5
5D2D	-4.5
5LZ6	-4.5
6VG4	-4.5
7FBP	-4.5
2NC3	-4.4
1BZB	-4.4
1AOD	-4.4
1GH7	-4.4
1LWU	-4.4
2D80	-4.4
2GUP	-4.4
3II1	-4.4
3QDT	-4.4
3VZG	-4.4
4USO	-4.4
5W6S	-4.4
6EG1	-4.4
6V09	-4.4
7C77	-4.4
3GHG	-4.3
4J2S	-4.3
5J5K	-4.3
6A1T	-4.3
4KKN	-4.2
4OFD	-4.2
4TKC	-4.2
5KLE	-4.2
6EG0	-4.2
2YG0	-4.1
2YVV	-4.1
6FX3	-4.1
2PIL	-4
4GWJ	-3.9
5LFU	-3.9
6XX5	-3.9
1DSR	-3.5
1WCT	-2.7

### Sheet: DockingScore-6to-7.7
Table S3: Average docking score
PDB IDs	Docking score (Kcal/mol)	Redocking1 score (Kcal/mol)	Redocking2 score (Kcal/mol)	Average score (Kcal/mol)
5TA0	-7.7	-7.7	-7.7	-7.7
3BXD	-7.3	-7.3	-7.3	-7.3
4D52	-7.1	-7.2	-7.1	-7.13333
4V20	-7	-7.2	-7.2	-7.13333
2O7I	-7	-7	-7	-7
